# Cultivation of Methanonezhaarchaeia, the third class of methanogens within the phylum Thermoproteota

**DOI:** 10.1101/2025.06.25.661132

**Authors:** Anthony J. Kohtz, Sylvia Nupp, Roland Hatzenpichler

## Abstract

Methane is a potent greenhouse gas that is largely produced through the activity of methanogenic archaea, which contribute to Earth’s dynamic climate and biogeochemical cycles. In the past decade, metagenomics revealed that lineages outside of the traditional Euryarchaeota superphylum encode genes for methanogenesis. This was recently confirmed through the cultivation of two classes of methanogenic Thermoproteota. Thus far, all methanogens within the Thermoproteota are predicted or were shown to be methylotrophic. The only exception to this is the Nezhaarchaea, which, based on metagenomics, are predicted to be CO_2_-reducing methanogens. Here, we demonstrate methanogenic activity in a third class of Thermoproteota, the Methanonezhaarchaeia. We expand the metabolic diversity of this class by cultivating a methylotrophic species, *Candidatus* Methanonezhaarchaeum fastidiosum YNP3N. We describe novel genes involved in methanogenesis that are not found in other methanogens. We investigate the metabolic diversity of Methanonezhaarchaeia, including metabolic modifications accompanying frequent loss of methanogenesis in this class. This highlights gaps in our understanding of the biochemistry, diversity, and evolution of non-traditional methanogens and their contributions to carbon cycling.

**Teaser:** The cultivation of a new group of methanogens illuminates their metabolic diversity and evolution of archaea.
