## Supplementary material for "Cultivation of Methanonezhaarchaeia, the third class of methanogens within the phylum Thermoproteota": SI tables

### Sheet: Metagenome
Supplementary Table 1. Summary of the Ca. M. fastidiosum YNP3N genome, and Metagenome Assembled Genomes (MAGs) recovered from the enrichment metagenome.
Genome ID	Sequences (#)	Genome Size (Mbp)	GC (%)	Relative Abundance (%)	Completeness (%)	Redundancy (%)	Strain heterogeneity (%)	GTDB-tk Taxonomic Assignment (GTDB release 220)
M. fastidiosum YNP3N	1	1.75	53.04	90.13	99.26	2.94	0	d__Archaea;p__Thermoproteota;c__Methanomethylicia;o__Nezhaarchaeales;f__WYZ-LMO8;g__WYZ-LMO8;s__
MAG ID	Sequences (#)	Genome Size (Mbp)	GC (%)	Relative Abundance (%)	Completeness (%)	Redundancy (%)	Strain heterogeneity (%)	GTDB-tk Taxonomic Assignment (GTDB release 220)
MAG-1	156	1.24	55.31	1.86	85.29	1.47	0	d__Archaea;p__Thermoproteota;c__Methanomethylicia;o__Nezhaarchaeales;f__WYZ-LMO8;g__WYZ-LMO8;s__WYZ-LMO8 sp011605835
MAG-2	81	1.46	43.33	2.2	98.42	0	0	d__Archaea;p__Thermoproteota;c__Thermoprotei_A;o__Sulfolobales;f__Desulfurococcaceae;g__UBA285;s__UBA285 sp020833525
MAG-3	27	1.44	57.75	2.39	91.53	0	0	d__Bacteria;p__Bipolaricaulota;c__Bipolaricaulia;o__Bipolaricaulales;f__Bipolaricaulaceae;g__DTER01;s__
unmapped	N/A	N/A	N/A	3.42	N/A	N/A	N/A	N/A

### Sheet: 16S rRNA
Supplementary Table 2 - Distribution of 16S rRNA genes affiliated with Methanonezhaarchaeum in NCBI and IMGdatabases.
	Sample ID/MAG ID	IMG Genome ID	16S rRNA IMG Locus ID or NCBI Accession	Length	Country	Latitude	Longitude	Type	Temperature (°C)	pH	Reference	NCBI Accession	Visibility	IMG release date
2774011670_16S_rRNA._Archaeal_SST_Unclassified_Crenarchaeota_JZ-1_bin_66__Ga0263245_11_+strand	JZ-1_bin_66	2773857641	2774011670	1504	China	25.238	98.158	Hot Spring	86.5	7.3	Hua2019
2722556312_16S_rRNA._Archaeal_SST_Unclassfied_Crenarchaeota_JZ_bin_38__Ga0180368_108_-strand	JZ_bin_38	2721755438	2722556312	502	China	25.238	98.158	Hot Spring	75	6.5	Hua2019
2774025438_16S_rRNA._Archaeal_SST_Unclassified_Crenarchaeota_ZMQR_bin_18__Ga0263256_11_+strand	ZMQR_bin_18	2773857651	2774025438	1504	China	24.238	98.46	Hot Spring	98	9.5	Hua2019
2774027308_16S_rRNA._Archaeal_SST_Unclassified_Crenarchaeota_GMQP_bin_37__Ga0263257_11_+strand	GMQP_bin_37	2773857652	2774027308	1504	China	24.95	98.436	Hot Spring	87	9.6	Hua2019
Ga0453288_0031_636203_637701_16S_ribosomal_RNA_Ga0453288_0031_strand-	Hot spring sediment microbial communities from Yellowstone National Park, WY, United States - YNP-CB-052-1 (PacBio)	3300042910	Ga0453288_0031_636203_637701	1499	USA	44.5705	-110.805	Hot Spring				SAMN18245569	Public	2021
Ga0212120_1000002266_16S_rRNA._Archaeal_SSU_Ga0212120_1000002_strand-	Jinze_combined assembly	3300022544	Ga0212120_1000002266	1504	China			Hot Spring	78.2	6.65		SAMN06267033	Public	2018
Ga0209080_100000315_16S_rRNA._Archaeal_SSU_Ga0209080_1000003_strand-	Hot spring microbial communities from Jinze hot spring, China to study Microbial Dark Matter (Phase II) - JNZ 110809A (SPAdes) (version 3)	3300025090	Ga0209080_100000315	1504	China	25.4413	98.46	Hot Spring	81.6	6.71		SAMN06267034	Public	2018
Ga0105163_100020240_16S_rRNA._Archaeal_SSU_Ga0105163_1000202_strand+	Hot spring microbial communities from Jinze hot spring, China to study Microbial Dark Matter (Phase II) - JNZ 110809A	3300007999	Ga0105163_100020240	960	China	25.4413	98.46	Hot Spring	81.6	6.71		SAMN06267034	Public	2016
Ga0105162_100024740_16S_rRNA._Archaeal_SSU_Ga0105162_1000247_strand+	Hot spring microbial communities from Jinze hot spring, China to study Microbial Dark Matter (Phase II) - JNZ 20120812A	3300008000	Ga0105162_100024740	960	China	25.4413	98.46	Hot Spring	78.2	6.65		SAMN06267033	Public	2016
Ga0453286_000145_2185_3683_16S_ribosomal_RNA_Ga0453286_000145_strand+	Hot spring sediment microbial communities from Yellowstone National Park, WY, United States - YNP-CB-052-1 (Illumina)	3300042965	Ga0453286_000145_2185_3683	1499	USA	44.5705	-110.805	Hot Spring				SAMN18245569	Public	2021
Ga0527077_0032_633210_634708_16S_ribosomal_RNA_Ga0527077_0032_strand-	Hot spring sediment microbial communities from Yellowstone National Park, WY, United States - YNP-CB-052-1 ( (v2) (version 2)	3300050342	Ga0527077_0032_633210_634708	1499	USA	44.5705	-110.805	Hot Spring				SAMN18245569	Public	2022
Ga0272445_100077930_16S_rRNA._Archaeal_SSU_Ga0272445_1000779_strand+	Hot spring sediment microbial communities from Yellowstone National Park, WY, United States - YNP-CB-003-1	3300028675	Ga0272445_100077930	1499	USA	44.5775	-110.79	Hot Spring	72.5	6.5		SAMN10863907	Public	2018
Ga0453688_0006142_4034_5532_16S_ribosomal_RNA_Ga0453688_0006142_strand-	Hot spring microbial communities from Yellowstone National Park, Wyoming, USA - YNPCB064	3300042903	Ga0453688_0006142_4034_5532	1499	USA	44.5702	-110.805	Hot Spring				SAMN18245138	Public	2021
Ga0453686_000116_25715_27213_16S_ribosomal_RNA_Ga0453686_000116_strand-	Hot spring microbial communities from Yellowstone National Park, Wyoming, USA - YNPCB058	3300043541	Ga0453686_000116_25715_27213	1499	USA	44.5704	-110.805	Hot Spring				SAMN18247699	Public	2021
Ga0453687_075318_223_1721_16S_ribosomal_RNA_Ga0453687_075318_strand-	Hot spring microbial communities from Yellowstone National Park, Wyoming, USA - YNPCB060	3300043569	Ga0453687_075318_223_1721	1499	USA	44.5704	-110.805	Hot Spring				SAMN18247926	Public	2021
Ga0592794_0003073_3727_5225_16S_ribosomal_RNA_Ga0592794_0003073_strand-	Hot spring sediment microbial communities from Yellowstone National Park, WY, United States - YNP-CB-058-2021	3300060608	Ga0592794_0003073_3727_5225	1499	USA	44.5704	-110.805	Hot Spring				N/A	Public	2024
Ga0496362_000064_1_1375_16S_ribosomal_RNA_Ga0496362_000064_strand-	Hot spring sediment microbial communities from the Seven Mile Hole Area, Yellowstone National Park, WY, United States - MSUNE_MH_01	3300045873	Ga0496362_000064_1_1375	1375		44.7536	-110.404	Hot Spring			Colman2024	N/A	Public	2023
Ga0592795_0009252_2680_4178_16S_ribosomal_RNA_Ga0592795_0009252_strand+	Hot spring sediment microbial communities from Yellowstone National Park, WY, United States - YNP-CB-064-2021	3300060601	Ga0592795_0009252_2680_4178	1499	USA	44.5702	-110.805	Hot Spring				N/A	Public	2024
KM221278.1_Uncultured_archaeon_clone_W8A-39_16S_ribosomal_RNA_gene_partial_sequence	clone W8A-39	N/A	KM221278.1	944	China	N/A	N/A	Hot Spring				N/A	N/A	N/A
HQ317327.1_Uncultured_archaeon_clone_g-7_16S_ribosomal_RNA_gene_partial_sequence	clone g-7	N/A	HQ317327.1	944	Indonesia	N/A	N/A	Hot Spring				N/A	N/A	N/A
Ga0496358_034794_1_909_16S_ribosomal_RNA_Ga0496358_034794_strand-	Hot spring sediment microbial communities from the Lower Geyser Basin, Yellowstone National Park, WY, United States - MSUNE_LGB_05	3300045877	Ga0496358_034794_1_909	909	USA	44.561	-110.833	Hot Spring			Colman2024	N/A	Public	2023
Ga0496348_000200_41285_42785_16S_ribosomal_RNA_Ga0496348_000200_strand+	Hot spring sediment microbial communities from Geyser Creek, Yellowstone National Park, WY, United States - MSUNE_GC_06	3300045891	Ga0496348_000200_41285_42785	1501	USA	44.6888	-110.728	Hot Spring			Colman2024	N/A	Public	2023
Ga0496349_026042_1_853_16S_ribosomal_RNA_Ga0496349_026042_strand-	Hot spring sediment microbial communities from Geyser Creek, Yellowstone National Park, WY, United States - MSUNE_GC_07	3300045883	Ga0496349_026042_1_853	853	USA	44.6907	-110.73	Hot Spring			Colman2024	N/A	Public	2023
Ga0212120_100010068_16S_rRNA._Archaeal_SSU_Ga0212120_1000100_strand+	Jinze_combined assembly	3300022544	Ga0212120_100010068	1500	China			Hot Spring	78.2	6.65		SAMN06267033	Public	2018
Ga0209080_1000002208_16S_rRNA._Archaeal_SSU_Ga0209080_1000002_strand-	Hot spring microbial communities from Jinze hot spring, China to study Microbial Dark Matter (Phase II) - JNZ 110809A (SPAdes) (version 3)	3300025090	Ga0209080_1000002208	1500	China	25.4413	98.46	Hot Spring	81.6	6.71		SAMN06267034	Public	2018
Ga0496355_033557_1_930_16S_ribosomal_RNA_Ga0496355_033557_strand-	Hot spring sediment microbial communities from the Gibbon River area, Yellowstone National Park, WY, United States - MSUNE_GR_03	3300045908	Ga0496355_033557_1_930	930	USA	44.6841	-110.744	Hot Spring			Colman2024	N/A	Public	2023
EU635923.1_Uncultured_archaeon_clone_SSW_L4_H06_16S_ribosomal_RNA_gene_partial_sequence	clone SSW_L4_H06	N/A	EU635923.1	1332	USA	40.653	-119.375	Hot Spring	86.6	7.21	Costa2009, 19247786	N/A	N/A	N/A
EU924230.1_Uncultured_archaeon_clone_LHC4_L5_C10_16S_ribosomal_RNA_gene_partial_sequence	clone LHC4_L5_C10	N/A	EU924230.1	1340	USA	37.6906	-118.844	Hot Spring	78.7	6.85	Vick2010	N/A	N/A	N/A
Ga0185307_10045115_16S_rRNA._Archaeal_SSU_Ga0185307_1004511_strand-	Hot spring microbial communities from Little Hot Creek, USA to study Microbial Dark Matter (Phase II) - LHC4sed_matched (SPADES assembly) (version 2)	3300017406	Ga0185307_10045115	1501	USA	37.6906	-118.844	Hot Spring	81.1	6.83		SAMN06267029	Public	2020
Ga0212122_100097012_16S_rRNA._Archaeal_SSU_Ga0212122_1000970_strand-	LHC4_combined assembly	3300022546	Ga0212122_100097012	1501	USA	37.6906	-118.844	Hot Spring	81.1	6.83		SAMN06267029	Public	2018
Ga0209822_10045115_16S_rRNA._Archaeal_SSU_Ga0209822_1004511_strand-	Hot spring microbial communities from Little Hot Creek, USA to study Microbial Dark Matter (Phase II) - LHC4sed_matched (SPAdes) (version 3)	3300025092	Ga0209822_10045115	1501	USA	37.6906	-118.844	Hot Spring	81.1	6.83		SAMN06267029	Public	2018
Ga0209183_100030020_16S_rRNA._Archaeal_SSU_Ga0209183_1000300_strand-	Hot spring microbial communities from Little Hot Creek, USA to study Microbial Dark Matter (Phase II) - LHC4sed_replicate (SPAdes) (version 3)	3300025068	Ga0209183_100030020	1501	USA	37.6906	-118.844	Hot Spring	81.1	6.83		SAMN06267030	Public	2018
HQ400731.1_Uncultured_archaeon_clone_GVS1_L4_D04_16S_ribosomal_RNA_gene_partial_sequence	clone GVS1_L4_D04	N/A	HQ400731.1	710	USA	39.941	-116.682	Hot Spring	65-90	N/A	Dodsworth2010	N/A	N/A	N/A
Ga0209493_10039296_16S_rRNA._Archaeal_SSU_Ga0209493_1003929_strand+	Hot spring microbial communities from Sandy's Spring West, USA to study Microbial Dark Matter (Phase II) - SSWsed_matched (SPAdes) (version 3)	3300025063	Ga0209493_10039296	1501	USA	40.653	-119.375	Hot Spring	86.6	7.03		SAMN06267026	Public	2018
Ga0105154_10291601_16S_rRNA._Archaeal_SSU_Ga0105154_1029160_strand+	Hot spring microbial communities from Sandy's Spring West, USA to study Microbial Dark Matter (Phase II) - SSWsed_matched	3300009598	Ga0105154_10291601	974	USA	40.653	-119.375	Hot Spring	86.6	7.03		SAMN06267026	Public	2016
Ga0212125_10211702_16S_rRNA._Archaeal_SSU_Ga0212125_1021170_strand-	SSW_combined assebmly	3300022545	Ga0212125_10211702	1501	USA	40.653	-119.375	Hot Spring	86.6	7.03		SAMN06267026	Public	2018
JQ995674.1_Uncultured_Thermoprotei_archaeon_clone_15U43_16S_ribosomal_RNA_gene_partial_sequence	clone 15U43	N/A	JQ995674.1	747	USA	N/A	N/A	Hot Spring	92-95	8.5		N/A	N/A	N/A
JQ995612.1_Uncultured_Thermoprotei_archaeon_clone_15A10_16S_ribosomal_RNA_gene_partial_sequence	clone 15A10	N/A	JQ995612.1	590	USA	N/A	N/A	Hot Spring	92-95	8.5		N/A	N/A	N/A
JQ995635.1_Uncultured_Thermoprotei_archaeon_clone_15A34_16S_ribosomal_RNA_gene_partial_sequence	clone 15A34	N/A	JQ995635.1	644	USA	N/A	N/A	Hot Spring	92-95	8.5		N/A	N/A	N/A
Ga0453288_0020_455781_457282_16S_ribosomal_RNA_Ga0453288_0020_strand+	Hot spring sediment microbial communities from Yellowstone National Park, WY, United States - YNP-CB-052-1 (PacBio)	3300042910	Ga0453288_0020_455781_457282	1502	USA	44.5705	-110.805	Hot Spring				SAMN18245569	Public	2021
Ga0527077_0020_465543_467044_16S_ribosomal_RNA_Ga0527077_0020_strand+	Hot spring sediment microbial communities from Yellowstone National Park, WY, United States - YNP-CB-052-1 ( (v2) (version 2)	3300050342	Ga0527077_0020_465543_467044	1502	USA	44.5705	-110.805	Hot Spring				SAMN18245569	Public	2022
Ga0370516_005704_4120_5298_16S_ribosomal_RNA_Ga0370516_005704_strand-	Hot spring water microbial communities from Yellowstone National Park, WY, United States - YNP_Buffalopool_103118	3300034696	Ga0370516_005704_4120_5298	1179	USA	44.5324	-110.797	Hot Spring				SAMN14515657	Public	2019
JQ995611.1_Uncultured_Thermoprotei_archaeon_clone_15A09_16S_ribosomal_RNA_gene_partial_sequence	clone 15A09	N/A	JQ995611.1	609	USA	N/A	N/A	Hot Spring	92-95	8.5		N/A	N/A	N/A
Ga0453286_051847_17_1414_16S_ribosomal_RNA_Ga0453286_051847_strand+	Hot spring sediment microbial communities from Yellowstone National Park, WY, United States - YNP-CB-052-1 (Illumina)	3300042965	Ga0453286_051847_17_1414	1398	USA	44.5705	-110.805	Hot Spring				SAMN18245569	Public	2021
Ga0105156_10002331_16S_rRNA._Archaeal_SSU_Ga0105156_1000233_strand+	Hot spring microbial communities from Sandy's Spring West, USA to study Microbial Dark Matter (Phase II) - SSWTFFsm_matched	3300009596	Ga0105156_10002331	860	USA	40.653	-119.375	Hot Spring	86.6	7.03		SAMN06267028	Public	2016
Ga0209821_1017721_16S_rRNA._Archaeal_SSU_Ga0209821_101772_strand+	Hot spring microbial communities from Sandy's Spring West, USA to study Microbial Dark Matter (Phase II) - SSWTFFsm_matched (SPAdes) (version 3)	3300025058	Ga0209821_1017721	860	USA	40.653	-119.375	Hot Spring	86.6	7.03		SAMN06267028	Public	2018
JQ995667.1_Uncultured_Thermoprotei_archaeon_clone_15U34_16S_ribosomal_RNA_gene_partial_sequence	clone 15U34	N/A	JQ995667.1	776	USA	N/A	N/A	Hot Spring	92-95	8.5		N/A	N/A	N/A
HQ400734.1_Uncultured_archaeon_clone_SC1_L4_F12_16S_ribosomal_RNA_gene_partial_sequence	clone SC1_L4_F12	N/A	HQ400734.1	666	USA	39.3136	-117.546	Hot Spring	77.6	7.7	Dodsworth2010	N/A	N/A	N/A
JQ995678.1_Uncultured_Thermoprotei_archaeon_clone_15U47_16S_ribosomal_RNA_gene_partial_sequence	clone 15U47	N/A	JQ995678.1	776	USA	N/A	N/A	Hot Spring	92-95	8.5		N/A	N/A	N/A
L25300.1_Crenarchaeotal_sp._clone_pJP_33_16S_ribosomal_RNA_gene_fragment	clone pJP_33	N/A	L25300.1	1338	USA	N/A	N/A	Hot Spring	74	6.7	Barns1996	N/A	N/A	N/A
DQ243748.2_Uncultured_crenarchaeote_clone_YNP_ObP_A150_16S_ribosomal_RNA_gene_partial_sequence	clone YNP_ObP_A150	N/A	DQ243748.2	825	USA	44.6101	-110.439	Hot spring	79.9	6.5	Meyer-Dombard2005	N/A	N/A	N/A
Ga0453686_025735_1146_2646_16S_ribosomal_RNA_Ga0453686_025735_strand-	Hot spring microbial communities from Yellowstone National Park, Wyoming, USA - YNPCB058	3300043541	Ga0453686_000116_25715_27213	1501	USA	44.5704	-110.805	Hot Spring				SAMN18247699	Public	2021
Ga0326768_004001_1287_2787_16S_ribosomal_RNA_Ga0326768_004001_strand+	Hot spring sediment microbial communities from Norris-Mammoth Corridor, Yellowstone National Park, WY, United States - NMC.RSW_S	3300033893	Ga0326768_004001_1287_2787	1501	USA	44.7535	-110.725	Hot Spring			Colman2024	SAMN12794774	Public	2019
Ga0080004_113893371_16S_rRNA._Archaeal_SSU_Ga0080004_1138933_strand+	Sulfidic aquatic microbial communities from Washburn Spring, Yellowstone National Park, USA - WS (SPADES assembly) (version 2)	3300005860	Ga0080004_113893371	1501	USA	44.376	-110.69	Hot Spring	65-70	6.4	McKay2019	SAMN06268703	Public	2016
Ga0209225_10025731_16S_rRNA._Archaeal_SSU_Ga0209225_1002573_strand+	Sulfidic aquatic microbial communities from Washburn Spring, Yellowstone National Park, USA - WS (SPAdes) (version 3)	3300025546	Ga0209225_10025731	1501	USA	44.376	-110.69	Hot Spring	65-70	6.4	McKay2019	SAMN06268703	Public	2016
Ga0272445_100134913_16S_rRNA._Archaeal_SSU_Ga0272445_1001349_strand+	Hot spring sediment microbial communities from Yellowstone National Park, WY, United States - YNP-CB-003-1	3300028675	Ga0272445_100134913	1501	USA	44.5775	-110.79	Hot Spring	72.5	6.5		SAMN10863907	Public	2018
Ga0326760_100019010_16S_rRNA._Archaeal_SSU_Ga0326760_1000190_strand-	Hot spring sediment microbial communities from Geyser Creek Basin, Yellowstone National Park, WY, United States - GCR.EP_S	3300033490	Ga0326760_100019010	1501	USA	44.6904	-110.729	Hot Spring			Colman2024	SAMN12795566	Public	2019
Ga0453288_0168_39544_41044_16S_ribosomal_RNA_Ga0453288_0168_strand+	Hot spring sediment microbial communities from Yellowstone National Park, WY, United States - YNP-CB-052-1 (PacBio)	3300042910	Ga0453288_0168_39544_41044	1501	USA	44.5705	-110.805	Hot Spring				SAMN18245569	Public	2021
Ga0527077_0165_39539_41040_16S_ribosomal_RNA_Ga0527077_0165_strand+	Hot spring sediment microbial communities from Yellowstone National Park, WY, United States - YNP-CB-052-1 ( (v2) (version 2)	3300050342	Ga0527077_0165_39539_41040	1502	USA	44.5705	-110.805	Hot Spring				SAMN18245569	Public	2022
Ga0592794_0002366_1465_2965_16S_ribosomal_RNA_Ga0592794_0002366_strand-	Hot spring sediment microbial communities from Yellowstone National Park, WY, United States - YNP-CB-058-2021	3300060608	Ga0592794_0002366_1465_2965	1501	USA	44.5704	-110.805	Hot Spring				N/A	Public	2024

### Sheet: McrA
Supplementary Table 3 - Distribution of mcrA genes affiliated with Methanonezhaarchaeum in IMG databases.
Gene ID	Locus Tag	Gene Product Name	Genome ID	Genome Name	Amino Acid Sequence Length (aa)	Contact Name	Is Published	Pubmed ID	NCBI Bioproject Accession	NCBI Biosample Accession	Sequencing Method	Ecosystem	Ecosystem Category	Ecosystem Subtype	Ecosystem Type	Specific Ecosystem
3300007999 assembled Ga0105163_10007778	Ga0105163_10007778	methyl-coenzyme M reductase alpha subunit	3300007999	Hot spring microbial communities from Jinze hot spring, China to study Microbial Dark Matter (Phase II) - JNZ 110809A (*) (MER-FS) (assembled)	558	Brian P. Hedlund, Brian Hedlund; Ramunas Stepanauskas	No		PRJNA367360	SAMN06267034	Illumina HiSeq 2500-1TB	Environmental	Aquatic	Hot (42-90C)	Thermal springs	Sediment
3300008000 assembled Ga0105162_10011546	Ga0105162_10011546	methyl-coenzyme M reductase alpha subunit	3300008000	Hot spring microbial communities from Jinze hot spring, China to study Microbial Dark Matter (Phase II) - JNZ 20120812A (*) (MER-FS) (assembled)	558	Brian P. Hedlund, Brian Hedlund; Ramunas Stepanauskas	No		PRJNA367359	SAMN06267033	Illumina HiSeq 2500-1TB	Environmental	Aquatic	Hot (42-90C)	Thermal springs	Sediment
3300025090 assembled Ga0209080_100001514	Ga0209080_100001514	methyl-coenzyme M reductase alpha subunit	3300025090	Hot spring microbial communities from Jinze hot spring, China to study Microbial Dark Matter (Phase II) - JNZ 110809A (SPAdes) (version 3) (*) (MER-FS) (assembled)	557	Brian Hedlund; Ramunas Stepanauskas	No		PRJNA367360	SAMN06267034	Illumina HiSeq 2500-1TB	Environmental	Aquatic	Hot (42-90C)	Thermal springs	Sediment
3300022544 assembled Ga0212120_100004514	Ga0212120_100004514	methyl-coenzyme M reductase alpha subunit	3300022544	Jinze_combined assembly (*) (MER-FS) (assembled)	557	Brian Hedlund; Ramunas Stepanauskas	No		PRJNA367359	SAMN06267033	Illumina HiSeq 2500-1TB	Environmental	Aquatic	Hot (42-90C)	Thermal springs	Sediment
3300025089 assembled Ga0209394_100002514	Ga0209394_100002514	methyl-coenzyme M reductase alpha subunit	3300025089	Hot spring microbial communities from Jinze hot spring, China to study Microbial Dark Matter (Phase II) - JNZ 20120812A (SPAdes) (version 3) (*) (MER-FS) (assembled)	557	Brian Hedlund; Ramunas Stepanauskas	No		PRJNA367359	SAMN06267033	Illumina HiSeq 2500-1TB	Environmental	Aquatic	Hot (42-90C)	Thermal springs	Sediment
3300014914 assembled Ga0164311_100697922	Ga0164311_100697922	methyl-coenzyme M reductase alpha subunit	3300014914	Subseafloor sediment microbial communities from Guaymas Basin, Gulf of California, Mexico - Guay2, Core 4569-9, 9-12 cm (*) (MER-FS) (assembled)	550	Nina Dombrowski	Yes	30479325	PRJNA368384	SAMN06269072	Illumina HiSeq 2500-1TB	Environmental	Aquatic	Hydrothermal vents	Marine	Sediment
3300014887 assembled Ga0180302_100641051	Ga0180302_100641051	methyl-coenzyme M reductase alpha subunit	3300014887	Subseafloor sediment microbial communities from Guaymas Basin, Gulf of California, Mexico - Guay17, Core 4571-4, 12-15 cm (*) (MER-FS) (assembled)	520	Nina Dombrowski	Yes	30479325	PRJNA406720	SAMN07632363	Illumina HiSeq 2500-1TB	Environmental	Aquatic	Hydrothermal vents	Marine	Sediment
3300014911 assembled Ga0180301_1000409713	Ga0180301_1000409713	methyl-coenzyme M reductase alpha subunit	3300014911	Subseafloor sediment microbial communities from Guaymas Basin, Gulf of California, Mexico - Guay16, Core 4569-2, 12-15 cm (*) (MER-FS) (assembled)	500	Nina Dombrowski	Yes	30479325	PRJNA406719	SAMN07632362	Illumina HiSeq 2500-1TB	Environmental	Aquatic	Hydrothermal vents	Marine	Sediment
3300010332 assembled Ga0116200_100712271	Ga0116200_100712271	methyl-coenzyme M reductase alpha subunit	3300010332	Marine hydrothermal vent microbial communities from Guaymas Basin, Gulf of California to study Microbial Dark Matter (Phase II) - Marker 14 Mat core 4571-4 3-6 cm metaG (*) (MER-FS) (assembled)	462	Ramunas Stepanauskas; Andreas Teske	No		PRJNA365032	SAMN06264874	Illumina HiSeq 2500-1TB	Environmental	Aquatic	Hydrothermal vents	Marine	Sediment

### Sheet: MetaT
Supplementary Table 4 - Metatranscriptomic data shown in Figure 3B
Gene/Complex annotation or category	Gene ID	Gene abbreviation	CLR (log10)
MCR
methyl-coenzyme M reductase beta subunit	IAOCMJPL_00357	mcrB	2.11121
methyl-coenzyme M reductase gamma subunit	IAOCMJPL_00358	mcrG	1.3183
methyl-coenzyme M reductase alpha subunit	IAOCMJPL_00359	mcrA	2.46293
methyl-coenzyme M reductase subunit C	IAOCMJPL_00352	mcrC	0.119772
methyl-coenzyme M reductase subunit D	IAOCMJPL_00361	mcrD	0.369794
Pyrrolysine
3-methylornithyl-N6-L-lysine dehydrogenase	IAOCMJPL_01606	pylD	0.247725
3-methylornithine--L-lysine ligase	IAOCMJPL_01607	pylC	0.795827
3-methylornithine synthase	IAOCMJPL_01608	pylB	1.09341
Pyrrolysine--tRNA ligase	IAOCMJPL_01609	pylS	0.436138
Pyrrolysine--tRNA ligase	IAOCMJPL_01610	PylSn	0.16177
MTR
Tetrahydromethanopterin S-methyltransferase subunit H	IAOCMJPL_00561	mtrH	1.32393
Tetrahydromethanopterin S-methyltransferase subunit G	IAOCMJPL_00563	mtrG	1.59338
Tetrahydromethanopterin S-methyltransferase subunit F	IAOCMJPL_00564	mtrF	0.457408
Tetrahydromethanopterin S-methyltransferase subunit A	IAOCMJPL_00565	mtrA	1.20609
Tetrahydromethanopterin S-methyltransferase subunit B	IAOCMJPL_00566	mtrB	1.14453
Tetrahydromethanopterin S-methyltransferase subunit C	IAOCMJPL_00567	mtrC	1.31466
Tetrahydromethanopterin S-methyltransferase subunit D	IAOCMJPL_00568	mtrD	1.64866
Tetrahydromethanopterin S-methyltransferase subunit E	IAOCMJPL_00569	mtrE	2.25779
Ehg [NiFe]-hydrogenase
heterodisulfide reductase subunit C	IAOCMJPL_01650	hdrC	1.41287
heterodisulfide reductase subunit B	IAOCMJPL_01651	hdrB2	0.780577
DMSO_red_II_bet: DMSO reductase family type II enzyme, iron-sulfur subunit	IAOCMJPL_01652		1.14762
ndhI: NADH-plastoquinone oxidoreductase, I subunit	IAOCMJPL_01653		0.926732
Formate dehydrogenase subunit alpha	IAOCMJPL_01654	fdhA	0.98222
heterodisulfide reductase subunit A	IAOCMJPL_01655	hdrA	1.13152
F420-non-reducing hydrogenase iron-sulfur subunit D	IAOCMJPL_01656	mvhD	0.773423
NuoC_fam: NADH (or F420H2) dehydrogenase, subunit C	IAOCMJPL_01657		0.855348
Membrane-bound hydrogenase subunit alpha	IAOCMJPL_01658	mbhL_3	0.692484
F(420)H(2) dehydrogenase subunit H	IAOCMJPL_01659	fpoH_3	0.863821
putative membrane-bound hydrogenase subunit mbhJ	IAOCMJPL_01660	mbhJ_3	0.928196
NDH_I_L: proton-translocating NADH-quinone oxidoreductase, chain L	IAOCMJPL_01661		1.07755
NuoI: NADH-quinone oxidoreductase, chain I	IAOCMJPL_01662		0.465552
Ehi-2 [NiFe]-hydrogenase (no frhB)
NuoA NADH:ubiquinone oxidoreductase subunit 3 (chain A)	IAOCMJPL_00429		1.31033
putative membrane-bound hydrogenase subunit mbhJ	IAOCMJPL_00430	mbhJ_1	0.677423
F(420)H(2) dehydrogenase subunit C	IAOCMJPL_00431	fpoC	1.43455
Membrane-bound hydrogenase subunit alpha	IAOCMJPL_00432	mbhL_1	0.768485
F(420)H(2) dehydrogenase subunit H	IAOCMJPL_00433	fpoH_1	1.07151
aprB: adenylylsulfate reductase, beta subunit	IAOCMJPL_00434		0.650027
putative subunit of the Multisubunit Na+/H+ antiporter	IAOCMJPL_00435		0.731395
hypothetical protein	IAOCMJPL_00436		1.21966
2a6301s03: multicomponent Na+:H+ antiporter, MnhC subunit	IAOCMJPL_00437		0.93679
F(420)H(2) dehydrogenase subunit N	IAOCMJPL_00438	fpoN	1.03361
TIGR00375: family protein	IAOCMJPL_00439		0.415004
F(420)H(2) dehydrogenase subunit L	IAOCMJPL_00440	fpoL	0.99362
F(420)H(2) dehydrogenase subunit M	IAOCMJPL_00441	fpoM	1.00285
Ehi-1 [NiFe]-hydrogenase (with frhB)
frhB: coenzyme F420 hydrogenase, subunit beta	IAOCMJPL_00489		1.30589
methan_mark_16: putative methanogenesis marker 16 metalloprotein	IAOCMJPL_00490		1.34734
Membrane-bound hydrogenase subunit alpha	IAOCMJPL_00491	mbhL_2	1.70936
Membrane-bound hydrogenase subunit beta	IAOCMJPL_00492	mbhK	1.65719
putative membrane-bound hydrogenase subunit mbhJ	IAOCMJPL_00493	mbhJ_2	1.46489
MnhF Multisubunit Na+/H+ antiporter, MnhF subunit	IAOCMJPL_00494		0.983031
CPA3_mnhG_phaG: monovalent cation/proton antiporter, MnhG/PhaG subunit	IAOCMJPL_00495		1.51278
hypothetical protein	IAOCMJPL_00496		1.37633
2a6301s02: monovalent cation:proton antiporter	IAOCMJPL_00497		1.15831
2a6301s03: multicomponent Na+:H+ antiporter, MnhC subunit	IAOCMJPL_00498		1.20892
2a6301s05: multicomponent Na+:H+ antiporter	IAOCMJPL_00499		1.26241
NDH_I_L: proton-translocating NADH-quinone oxidoreductase, chain L	IAOCMJPL_00500		1.43628
hypothetical protein	IAOCMJPL_00501		0.547121
F(420)H(2) dehydrogenase subunit H	IAOCMJPL_00502	fpoH_2	0.868063
frhB: coenzyme F420 hydrogenase, subunit beta	IAOCMJPL_00504		0.265052
Methyltransferases
Dimethylamine corrinoid protein	IAOCMJPL_01612	mtbC	1.62103
Monomethylamine methyltransferase MtmB1	IAOCMJPL_01613	mtmB1_1	2.51161
Monomethylamine methyltransferase MtmB1	IAOCMJPL_01614	mtmB1_2	2.87666
Monomethylamine methyltransferase MtmB1	IAOCMJPL_01615	mtmB1_3	1.23078
Trimethylamine methyltransferase MttB	IAOCMJPL_01616	mttB_1	-0.434686
Trimethylamine methyltransferase MttB	IAOCMJPL_01617	mttB_2	-0.0565885
Trimethylamine methyltransferase MttB	IAOCMJPL_01618	mttB_3	0.646331
Dimethylamine methyltransferase MtbB2	IAOCMJPL_01619	mtbB2	-0.197897
Dimethylamine methyltransferase MtbB1	IAOCMJPL_01620	mtbB1	-0.719922
Methylcobamide:CoM methyltransferase MtaA	IAOCMJPL_01621	mtaA	1.87853
btu
peripla_PGF_1: putative ABC transporter PGF-CTERM-modified substrate-binding protein	IAOCMJPL_01023	btuF-like	0.517997
Cobalamin import system permease protein BtuC	IAOCMJPL_01024	btuC_1	0.270799
Cobalamin import ATP-binding protein BtuD	IAOCMJPL_01025	btuD_1	-0.308442
Cob-chelat-sub: cobaltochelatase subunit	IAOCMJPL_01027		0.312236
Cobalamin import ATP-binding protein BtuD	IAOCMJPL_01597	btuD_3	1.34265
Cobalamin import system permease protein BtuC	IAOCMJPL_01598	btuC_2	1.63077
peripla_PGF_1: putative ABC transporter PGF-CTERM-modified substrate-binding protein	IAOCMJPL_01599	btuF-like	1.95323
peripla_PGF_1: putative ABC transporter PGF-CTERM-modified substrate-binding protein	IAOCMJPL_01600	btuF-like	1.76139
Cobalamin import system permease protein BtuC	IAOCMJPL_01631	btuC_3	1.23352
Cobalamin-binding protein	IAOCMJPL_01632	btuF	1.67394
WLP-methyl
Formylmethanofuran--tetrahydromethanopterin formyltransferase	IAOCMJPL_00603	ftr	1.01014
F420-dependent methylenetetrahydromethanopterin dehydrogenase	IAOCMJPL_00604	mtd	0.936147
5,10-methylenetetrahydromethanopterin reductase	IAOCMJPL_00608	mer	1.73321
Methenyltetrahydromethanopterin cyclohydrolase	IAOCMJPL_00609	mch	0.746038
one_C_dehyd_B: formylmethanofuran dehydrogenase subunit B	IAOCMJPL_00605	fwdA	1.39264
one_C_dehyd_A: formylmethanofuran dehydrogenase subunit A	IAOCMJPL_00606	fwdBD-fusion	1.66368
Tungsten-containing formylmethanofuran dehydrogenase 2 subunit C	IAOCMJPL_00607	fwdC	0.67037
hdr-fwd
H(2):CoB-CoM heterodisulfide,ferredoxin reductase subunit B	IAOCMJPL_01189	hdrB	-0.301504
H(2):CoB-CoM heterodisulfide,ferredoxin reductase subunit c	IAOCMJPL_01190	hdrC	-0.0504477
arsenite_ox_L: arsenite oxidase, large subunit	IAOCMJPL_01191	fwdD	0.691164
DMSO_dmsB: dimethylsulfoxide reductase, chain B	IAOCMJPL_01192	fwdF	0.0414353
Ferredoxin/F(420)H(2)-dependent CoB-CoM heterodisulfide reductase subunit A	IAOCMJPL_01193	hdrA	0.369472
one_C_dehyd_B: formylmethanofuran dehydrogenase subunit B	IAOCMJPL_01194	fwdB	0.378145
NuoI: NADH-quinone oxidoreductase, chain I	IAOCMJPL_01195	fwdG	-0.0235849
atp
V/A-type H+-transporting ATPase subunit I	IAOCMJPL_00343	atpI	1.07622
V/A-type H+-transporting ATPase subunit	IAOCMJPL_00344	atpx	0.336714
V/A-type H+-transporting ATPase subunit E	IAOCMJPL_00341	atpE	-0.442881
V/A-type H+-transporting ATPase subunit C	IAOCMJPL_00346	atpC	1.18117
V/A-type H+-transporting ATPase subunit B	IAOCMJPL_01975	atpB	0.823346
V/A-type H+-transporting ATPase subunit A	IAOCMJPL_01976	atpA	0.414246
V/A-type H+-transporting ATPase subunit F	IAOCMJPL_01977	atpF	-0.215326
V/A-type H+-transporting ATPase subunit D	IAOCMJPL_02054	atpD	0.257228

### Sheet: Ref Genomes
Supplementary Table 5 - Reference genomes of Methanonezhaarchaeia.
Genome	Family	Classification (GTDB-tk Release 220)
Nez_GEM_3300000866_10	f__Jinzhaarchaeceae	d__Archaea;p__Thermoproteota;c__Methanomethylicia;o__Nezhaarchaeales;f__;g__;s__
Nez_GEM_3300017398_9	f__Jinzhaarchaeceae	d__Archaea;p__Thermoproteota;c__Methanomethylicia;o__Nezhaarchaeales;f__;g__;s__
Nez_JZ-2_201601_bins_25_GCA_038853715.1_ASM3885371v1	f__Jinzhaarchaeceae	d__Archaea;p__Thermoproteota;c__Methanomethylicia;o__Nezhaarchaeales;f__;g__;s__
Nez_spire_mag_00096679	f__Jinzhaarchaeceae	d__Archaea;p__Thermoproteota;c__Methanomethylicia;o__Nezhaarchaeales;f__;g__;s__
Nez_spire_mag_00097900	f__Jinzhaarchaeceae	d__Archaea;p__Thermoproteota;c__Methanomethylicia;o__Nezhaarchaeales;f__;g__;s__
Nez_B40_G2_GCA_003649615.1_ASM364961v1	f__Muzhaarchaeceae	d__Archaea;p__Thermoproteota;c__Methanomethylicia;o__Nezhaarchaeales;f__B40-G2;g__B40-G2;s__B40-G2 sp003649615
Nez_S9B5_HD70_GCA_029259155.1_ASM2925915v1	f__Muzhaarchaeceae	d__Archaea;p__Thermoproteota;c__Methanomethylicia;o__Nezhaarchaeales;f__B40-G2;g__B40-G2;s__B40-G2 sp003649615
Nez_spire_mag_01737678	f__Muzhaarchaeceae	d__Archaea;p__Thermoproteota;c__Methanomethylicia;o__Nezhaarchaeales;f__B40-G2;g__B40-G2;s__B40-G2 sp003649615
Nez_SZTDM-1b_201709_bins_4_GCA_038894875.1_ASM3889487v1	f__Muzhaarchaeceae	d__Archaea;p__Thermoproteota;c__Methanomethylicia;o__Nezhaarchaeales;f__B40-G2;g__JAOAKM01;s__
Nez_SKW66_GCA_026413605.1_ASM2641360v1	f__Muzhaarchaeceae	d__Archaea;p__Thermoproteota;c__Methanomethylicia;o__Nezhaarchaeales;f__B40-G2;g__JAOAKM01;s__JAOAKM01 sp026413605
Nez_QMSN01_B19_G17_GCA_003650865.1_ASM365086v1	f__Methanonezhaarchaeceae	d__Archaea;p__Thermoproteota;c__Methanomethylicia;o__Nezhaarchaeales;f__WYZ-LMO8;g__QMSN01;s__QMSN01 sp003650865
Nez_spire_mag_01737709	f__Methanonezhaarchaeceae	d__Archaea;p__Thermoproteota;c__Methanomethylicia;o__Nezhaarchaeales;f__WYZ-LMO8;g__QMSN01;s__QMSN01 sp003650865
Methanonezhaarchaeum fastidiosum YNP3N (this study)	f__Methanonezhaarchaeceae	d__Archaea;p__Thermoproteota;c__Methanomethylicia;o__Nezhaarchaeales;f__WYZ-LMO8;g__WYZ-LMO8;s__
Nez_SRBZ-1_201901_bins_7_GCA_038887515.1_ASM3888751v1	f__Methanonezhaarchaeceae	d__Archaea;p__Thermoproteota;c__Methanomethylicia;o__Nezhaarchaeales;f__WYZ-LMO8;g__WYZ-LMO8;s__
Nez_B75_G16_GCA_003649565.1_ASM364956v1	f__Methanonezhaarchaeceae	d__Archaea;p__Thermoproteota;c__Methanomethylicia;o__Nezhaarchaeales;f__WYZ-LMO8;g__WYZ-LMO8;s__WYZ-LMO8 sp003649565
Nez_GEM101_3300017398_13	f__Methanonezhaarchaeceae	d__Archaea;p__Thermoproteota;c__Methanomethylicia;o__Nezhaarchaeales;f__WYZ-LMO8;g__WYZ-LMO8;s__WYZ-LMO8 sp004347965
Nez_GEM102_3300017400_16	f__Methanonezhaarchaeceae	d__Archaea;p__Thermoproteota;c__Methanomethylicia;o__Nezhaarchaeales;f__WYZ-LMO8;g__WYZ-LMO8;s__WYZ-LMO8 sp004347965
Nez_Hua_JZ-1_bin66	f__Methanonezhaarchaeceae	d__Archaea;p__Thermoproteota;c__Methanomethylicia;o__Nezhaarchaeales;f__WYZ-LMO8;g__WYZ-LMO8;s__WYZ-LMO8 sp004347965
Nez_Hua_JZ_bin_38	f__Methanonezhaarchaeceae	d__Archaea;p__Thermoproteota;c__Methanomethylicia;o__Nezhaarchaeales;f__WYZ-LMO8;g__WYZ-LMO8;s__WYZ-LMO8 sp004347965
Nez_JZ-1_201705_bins_75_GCA_038844145.1_ASM3884414v1	f__Methanonezhaarchaeceae	d__Archaea;p__Thermoproteota;c__Methanomethylicia;o__Nezhaarchaeales;f__WYZ-LMO8;g__WYZ-LMO8;s__WYZ-LMO8 sp004347965
Nez_WYZ-LMO7_GCA_004347915.1_ASM434791v1	f__Methanonezhaarchaeceae	d__Archaea;p__Thermoproteota;c__Methanomethylicia;o__Nezhaarchaeales;f__WYZ-LMO8;g__WYZ-LMO8;s__WYZ-LMO8 sp004347965
Nez_WYZ-LMO8_GCA_004347965.1_ASM434796v1	f__Methanonezhaarchaeceae	d__Archaea;p__Thermoproteota;c__Methanomethylicia;o__Nezhaarchaeales;f__WYZ-LMO8;g__WYZ-LMO8;s__WYZ-LMO8 sp004347965
Nez_SJ3-bin21_GCA_011605835.1_ASM1160583v1	f__Methanonezhaarchaeceae	d__Archaea;p__Thermoproteota;c__Methanomethylicia;o__Nezhaarchaeales;f__WYZ-LMO8;g__WYZ-LMO8;s__WYZ-LMO8 sp011605835
Nez_spire_mag_00670433	f__Methanonezhaarchaeceae	d__Archaea;p__Thermoproteota;c__Methanomethylicia;o__Nezhaarchaeales;f__WYZ-LMO8;g__WYZ-LMO8;s__WYZ-LMO8 sp011605835
Nez_spire_mag_01326325	f__Methanonezhaarchaeceae	d__Archaea;p__Thermoproteota;c__Methanomethylicia;o__Nezhaarchaeales;f__WYZ-LMO8;g__WYZ-LMO8;s__WYZ-LMO8 sp011605835
Nez_Bin_S30_GCA_020833355.1_ASM2083335v1	f__Methanonezhaarchaeceae	d__Archaea;p__Thermoproteota;c__Methanomethylicia;o__Nezhaarchaeales;f__WYZ-LMO8;g__WYZ-LMO8;s__WYZ-LMO8 sp011605835
MAG-1 (this study)	f__Methanonezhaarchaeceae	d__Archaea;p__Thermoproteota;c__Methanomethylicia;o__Nezhaarchaeales;f__WYZ-LMO8;g__WYZ-LMO8;s__WYZ-LMO8 sp011605835
Nez_SKW146_GCA_026414405.1_ASM2641440v1	f__Methanonezhaarchaeceae	d__Archaea;p__Thermoproteota;c__Methanomethylicia;o__Nezhaarchaeales;f__WYZ-LMO8;g__WYZ-LMO8;s__WYZ-LMO8 sp025059375
Nez_SKYB125_GCA_025059375.1_ASM2505937v1	f__Methanonezhaarchaeceae	d__Archaea;p__Thermoproteota;c__Methanomethylicia;o__Nezhaarchaeales;f__WYZ-LMO8;g__WYZ-LMO8;s__WYZ-LMO8 sp025059375
Nez_GMPQ_bin_37_GCA_029887785.1_ASM2988778v1	f__Methanonezhaarchaeceae	d__Archaea;p__Thermoproteota;c__Methanomethylicia;o__Nezhaarchaeales;f__WYZ-LMO8;g__WYZ-LMO8;s__WYZ-LMO8 sp029887785
Nez_Hua_ZMQR_bin_18	f__Methanonezhaarchaeceae	d__Archaea;p__Thermoproteota;c__Methanomethylicia;o__Nezhaarchaeales;f__WYZ-LMO8;g__WYZ-LMO8;s__WYZ-LMO8 sp029887785
Nez_ZMQR_201912_bins_9_GCA_038897195.1_ASM3889719v1	f__Methanonezhaarchaeceae	d__Archaea;p__Thermoproteota;c__Methanomethylicia;o__Nezhaarchaeales;f__WYZ-LMO8;g__WYZ-LMO8;s__WYZ-LMO8 sp029887785
Nez_JZ-3_D_bin_91_GCA_030055465.1_ASM3005546v1	f__Methanonezhaarchaeceae	d__Archaea;p__Thermoproteota;c__Methanomethylicia;o__Nezhaarchaeales;f__WYZ-LMO8;g__WYZ-LMO8;s__WYZ-LMO8 sp030055465

### Sheet: Methanogenesis Markers
Supplementary Table 6. Presence and absence of methanogenesis marker proteins (from Borrel et al. 2019) in Methanonezhaarchaeia MAGs.																																																References
																																																(1) Borrel, Guillaume, et al. "Wide diversity of methane and short-chain alkane metabolisms in uncultured archaea." Nature microbiology 4.4 (2019): 603-613.
Methanogenesis Marker Proteins
arCOG	Gene Name (Borrel2019)	Methanonezhaarchaeum fastidiosum YNP3N	Nez_Bin_S30_GCA_020833355.1_ASM2083335v1	Nez_SJ3-bin21_GCA_011605835.1_ASM1160583v1	YNP3N culture MAG-1	Nez_spire_mag_00670433	Nez_spire_mag_01326325	Nez_Hua_JZ_bin_38	Nez_WYZ-LMO7_GCA_004347915.1_ASM434791v1	Nez_WYZ-LMO8_GCA_004347965.1_ASM434796v1	Nez_GEM102_3300017400_16	Nez_Hua_JZ-1_bin66	Nez_GEM101_3300017398_13	Nez_JZ-1_201705_bins_75_GCA_038844145.1_ASM3884414v1	Nez_Hua_ZMQR_bin_18	Nez_ZMQR_201912_bins_9_GCA_038897195.1_ASM3889719v1	Nez_GMPQ_bin_37_GCA_029887785.1_ASM2988778v1	Nez_SRBZ-1_201901_bins_7_GCA_038887515.1_ASM3888751v1	Nez_SKW146_GCA_026414405.1_ASM2641440v1	Nez_SKYB125_GCA_025059375.1_ASM2505937v1	Nez_JZ-3_D_bin_91_GCA_030055465.1_ASM3005546v1	Nez_QMSN01_B19_G17_GCA_003650865.1_ASM365086v1	Nez_spire_mag_01737709	Nez_S9B5_HD70_GCA_029259155.1_ASM2925915v1	Nez_B40_G2_GCA_003649615.1_ASM364961v1	Nez_spire_mag_01737678	Nez_SKW66_GCA_026413605.1_ASM2641360v1	Nez_SZTDM-1b_201709_bins_4_GCA_038894875.1_ASM3889487v1	Nez_GEM_3300000866_10	Nez_spire_mag_00096679	Nez_JZ-2_201601_bins_25_GCA_038853715.1_ASM3885371v1	Nez_GEM_3300017398_9	Nez_spire_mag_00097900														Culexarchaeia (from Kohtz2022)	Methanomethylicia (Verstraetearchaeota; listed as proportion of 7 genomes analyzed in Borrel et al. 2019)	Nezhaarchaeia
arCOG00185	m10_atwA	1	1	1	1	1	1	1	1	1	1	1	1	1	1	1	1	1	1	1	1	1	1	1	1	1	1	1	1	1	1	1	1														-	1
arCOG00640	m16_AIR-synthase-related	1	1	1	1	1	1	1	1	1	1	1	1	1	1	1	1	1	1	1	1	1	1	1	1	1	1	1	1	1	1	1	1														-	1
arCOG00854	m15_mtxX	1	0	0	1	0	1	1	1	1	1	1	1	1	1	1	1	0	1	1	0	1	1	0	0	0	0	0	0	0	0	0	0														-	0.71
arCOG00950	m33_Arg-methyltransferase	1	1	1	0	1	1	1	1	1	1	1	1	1	1	1	1	0	1	1	1	0	0	1	1	1	1	1	1	1	1	1	1														-	0
arCOG01116	m17_Zn-ribbon protein	1	1	0	1	1	1	1	1	1	1	1	1	1	1	1	1	1	1	1	1	1	1	1	1	1	1	1	1	1	1	1	1														-	0.71
arCOG01579	m23_SolubleP-type ATPase	1	1	1	1	1	1	1	1	1	1	1	1	1	1	1	1	1	1	1	1	1	1	0	0	0	1	0	0	1	1	1	1														-	1
arCOG02679	m7_YjiL-like	1	1	0	1	1	0	1	1	1	1	1	1	1	1	1	1	0	1	1	1	1	1	1	1	1	1	1	1	1	1	1	1														-	0.86
arCOG02822	m14_cfbE	1	0	0	0	0	0	0	0	0	0	0	1	0	0	0	1	0	1	1	0	1	1	0	0	0	0	0	0	0	0	0	0														-	0.71
arCOG02882	m20_Gly-thioamidase	1	0	0	0	0	0	1	1	1	1	1	1	1	1	1	1	0	1	1	1	1	1	0	0	0	0	0	0	0	0	0	0														-	0.86
arCOG03213	m38_DUF2121	0	0	0	0	0	0	0	0	0	0	0	0	0	0	0	0	0	0	0	0	0	0	0	0	0	0	0	0	0	0	0	0														-	0
arCOG03215	m36_DUF2115	0	0	0	0	0	0	0	0	0	0	0	0	0	0	0	0	0	0	0	0	0	0	0	0	0	0	0	0	0	0	0	0														-	0
arCOG03221	m27_mtrA	1	1	1	1	1	1	1	1	1	1	1	1	1	1	1	1	1	1	1	0	1	1	0	0	0	0	0	1	1	1	1	1														-	0
arCOG03225	m11_mcrC	1	0	0	0	0	0	1	1	1	1	1	1	1	1	1	1	0	1	1	1	1	1	0	0	0	0	0	0	0	0	0	0														-	1
arCOG03226	m9_arCOG03226	1	0	0	0	0	0	1	1	1	1	1	1	1	1	1	1	0	1	1	1	1	1	0	0	0	0	0	0	0	0	0	0														-	1
arCOG03231	m19_DUF2117	0	0	1	0	0	0	1	1	1	1	1	1	1	1	1	1	0	1	1	0	1	1	0	0	0	0	0	0	0	0	0	0														-	0.86
arCOG04844	m34_DUF1894	0	0	0	0	0	0	0	0	0	0	0	0	0	0	0	0	0	0	0	0	0	0	0	0	0	0	0	0	0	0	0	0														-	0
arCOG04845	m35_DUF1890	0	0	0	0	0	0	0	0	0	0	0	0	0	0	0	0	0	0	0	0	0	0	0	0	0	0	0	0	0	0	0	0														-	0
arCOG04846	m22_DUF2098	1	0	0	0	0	0	1	1	1	1	1	1	1	1	1	1	0	1	1	1	1	1	0	0	0	0	0	0	0	0	0	0														-	1
arCOG04847	m21_DUF2124	1	0	0	1	0	0	1	1	1	1	1	1	1	1	1	1	0	0	0	1	1	1	0	0	0	0	0	0	0	0	0	0														-	1
arCOG04853	m25_arCOG04853	0	0	0	0	0	0	0	0	0	0	0	0	0	0	0	0	0	0	0	1	0	1	0	0	0	0	0	0	0	0	0	0														-	0
arCOG04857	m1_mcrA	1	0	0	0	0	0	1	1	1	1	1	1	1	1	1	1	0	1	1	1	0	1	0	0	0	0	0	0	0	0	0	0														-	1
arCOG04858	m3_mcrG	1	0	0	0	0	0	1	1	1	1	1	1	1	1	1	1	0	1	1	1	0	1	0	0	0	0	0	0	0	0	0	0														-	1
arCOG04859	m12_mcrD	1	0	0	0	0	0	1	1	1	1	1	1	1	1	1	1	0	1	1	1	0	1	0	0	0	0	0	0	0	0	0	0														-	1
arCOG04860	m2_mcrB	1	0	0	0	0	0	1	1	1	1	1	1	1	1	1	1	0	1	1	1	0	1	0	0	0	0	0	0	0	0	0	0														-	1
arCOG04866	m26_DUF2114	1	1	1	1	1	1	1	1	1	1	1	1	1	1	1	1	1	1	1	0	1	1	0	0	0	0	0	0	0	0	0	0														-	0
arCOG04867	m28_mtrB	1	1	1	1	1	1	1	1	1	1	1	1	1	1	1	1	1	1	1	0	1	1	0	0	0	0	0	0	0	0	0	0														-	0
arCOG04868	m29_mtrC	1	0	0	0	0	0	1	1	1	1	1	1	1	1	1	1	0	1	1	0	1	1	0	0	0	0	0	0	0	0	0	0														-	0
arCOG04869	m30_mtrD	1	0	0	0	0	0	1	1	1	1	1	1	1	1	1	1	0	1	1	0	1	1	0	0	0	0	0	0	0	0	0	0														-	0
arCOG04870	m31_mtrE	1	0	0	0	0	0	1	1	1	1	1	1	1	1	1	1	0	1	1	0	1	1	0	0	0	0	0	0	0	0	0	0														-	0
arCOG04885	m32_arCOG04885	1	0	0	0	0	1	1	1	1	1	1	1	1	0	0	1	1	1	1	0	1	1	0	0	1	0	0	0	0	0	0	0														-	0
arCOG04888	m13_cfbD	1	0	0	0	0	0	0	0	0	0	0	0	0	0	0	1	0	1	1	0	1	1	0	0	0	0	0	0	0	0	0	0														-	0.86
arCOG04893	m18_DUF2099	1	1	0	1	1	1	1	1	1	1	1	1	1	1	1	1	1	1	0	1	1	1	0	0	0	0	0	0	0	0	0	0														-	1
arCOG04894	m37_DUF2119	1	1	1	0	0	0	0	0	0	0	0	0	0	0	0	0	0	1	1	0	1	1	0	0	0	1	0	1	1	1	1	1														-	0
arCOG04900	m4_Predicted rotamase	1	0	0	0	0	0	1	1	1	1	1	1	1	1	1	1	0	1	1	1	1	1	0	0	0	0	0	0	0	0	0	0														-	1
arCOG04901	m5_DUF2102	1	1	0	0	0	0	1	1	1	1	1	1	0	1	1	1	0	1	1	1	1	1	0	0	0	0	0	0	0	0	0	0														-	0.86
arCOG04902	m24_DUF2111	0	0	0	0	0	0	0	0	0	0	0	0	0	0	0	0	0	0	0	0	0	0	0	0	0	0	0	0	0	0	0	0														-	0.14
arCOG04903	m6_DUF2112	1	1	0	0	0	0	0	1	1	1	1	1	1	1	1	1	0	1	1	1	1	1	0	0	0	0	0	0	0	0	0	0														-	1
arCOG04904	m8_DUF2113	1	0	0	0	0	0	1	1	1	1	1	1	1	1	1	1	0	1	1	1	1	1	0	0	0	0	0	0	0	0	0	0														-	1
		31	13	9	11	10	11	28	29	29	29	29	30	28	28	28	31	9	31	30	21	27	32	5	5	6	7	5	7	8	8	8	8
